# Translational control of AMPK activity in melanoma

**DOI:** 10.64898/2025.12.30.697000

**Authors:** Natália Vadovičová, Anna Lešková, Kateřina Koždoňová, Karolína Smolková, Barbora Valčíková, Filip Kafka, David Potěšil, Zbyněk Zdráhal, Ondřej Vacek, Ráchel Víchová, Karel Souček, Stjepan Uldrijan

## Abstract

The eIF4F translation initiation complex controls ERK MAPK signaling in malignant melanomas with *BRAF* and *NRAS* mutations. It also contributes to the development of melanoma resistance to therapies targeting BRAF and MEK kinases. Here, we uncovered a critical role for eIF4F in regulating the main cellular metabolic sensor, AMP-activated protein kinase (AMPK). In melanoma cells with the most common BRAF V600E mutation, ERK and AMPK pathway activities were reported as mutually exclusive. This is because BRAF-driven ERK activity negatively impacts LKB1-mediated canonical AMPK activation. However, we observed that eIF4F inhibition can stimulate AMPK activity in melanoma cells, both *in vitro* and *in vivo*, despite concomitant ERK hyperactivation. Notably, the protein levels of LKB1 and its co-factor MO25 were sensitive to eIF4F inhibition, indicating a non-canonical LKB1-independent mechanism of AMPK activation. In a proteomic screen, we aimed to identify eIF4F roles in melanoma cell physiology beyond the MAPK pathway. We found that the eIF4F function is essential for maintaining cellular levels of key cell cycle and metabolic regulators, including CDK1, CDK2, TYMS, and UHRF1. Importantly, we also identified the protein phosphatase PP2A as a new eIF4F target. Our subsequent analyses showed that inhibition or siRNA-mediated knockdown of PP2A increases AMPK activity in melanoma cells, independent of LKB1. This data shows that PP2A plays a significant role in regulating AMPK activity in melanoma. Thus, eIF4F inhibition not only impairs canonical AMPK activators but also downregulates PP2A, which negatively regulates AMPK dynamics.

Collectively, our data highlight a dual role of eIF4F in the control of AMPK in *BRAF*-mutant melanoma cells. It maintains the canonical AMPK signaling pathway while simultaneously limiting the extent of AMPK activation via the eIF4F-PP2A-AMPK axis. Pharmacological inhibition of this axis can overcome the negative control of AMPK signaling by the ERK pathway. This suggests new therapeutic opportunities to disrupt melanoma growth.
