## Supplemental Dataset 2 for "Translational control of AMPK activity in melanoma"

### Sheet: Annotation
MyList	Gene ID	Type	Tax ID	Homologene Gene ID	Homologene Gene Tax ID	R-HSA-1640170 Cell Cycle	R-HSA-9006934 Signaling by Receptor Tyrosine	GO:0000226 microtubule cytoskeleton organ	GO:0034774 secretory granule lumen	R-HSA-199991 Membrane Trafficking	R-HSA-75035 Chk1/Chk2(Cds1) mediated inact	GO:0044297 cell body	GO:0048511 rhythmic process	GO:0006259 DNA metabolic process	R-HSA-9833482 PKR-mediated signaling	R-HSA-9679506 SARS-CoV Infections	GO:0005925 focal adhesion	R-HSA-5663202 Diseases of signal transductio	GO:0030855 epithelial cell differentiatio	R-HSA-9824439 Bacterial Infection Pathways	GO:0005912 adherens junction	R-HSA-194315 Signaling by Rho GTPases	R-HSA-73893 DNA Damage Bypass	GO:0051054 positive regulation of DNA met	GO:0007584 response to nutrient
YWHAH	7533	symbol	H. sapiens	7533	H. sapiens	1	0	0	0	1	1	0	0	0	0	1	0	0	0	0	1	1	0	0	0
YWHAQ	10971	symbol	H. sapiens	10971	H. sapiens	1	0	0	0	1	1	0	0	0	0	1	1	0	0	0	0	1	0	0	0
ARF4	378	symbol	H. sapiens	378	H. sapiens	0	0	1	0	1	0	1	0	0	0	0	0	0	0	0	0	0	0	0	0
ADD1	118	symbol	H. sapiens	118	H. sapiens	0	0	0	0	0	0	0	0	0	0	0	1	0	0	0	1	0	0	0	0
RNPEP	6051	symbol	H. sapiens	6051	H. sapiens	0	0	0	0	0	0	0	0	0	0	0	0	0	0	0	0	0	0	0	0
ANXA1	301	symbol	H. sapiens	301	H. sapiens	1	0	0	0	0	0	0	0	0	1	0	1	0	1	1	1	0	0	1	0
ATXN10	25814	symbol	H. sapiens	25814	H. sapiens	1	0	1	0	0	0	1	0	0	0	0	0	0	0	0	0	0	0	0	0
ACLY	47	symbol	H. sapiens	47	H. sapiens	0	0	0	1	0	0	0	0	0	0	0	0	0	0	0	0	0	0	0	0
CAB39	51719	symbol	H. sapiens	51719	H. sapiens	1	0	0	1	0	0	0	0	0	1	0	0	0	0	0	0	0	0	0	0
CAPN2	824	symbol	H. sapiens	824	H. sapiens	0	0	0	0	0	0	1	0	1	1	1	1	0	0	1	0	0	0	0	0
CLTC	1213	symbol	H. sapiens	1213	H. sapiens	1	1	1	0	1	0	0	0	0	0	0	1	1	0	0	0	1	0	0	0
COPA	1314	symbol	H. sapiens	1314	H. sapiens	0	0	0	0	1	0	0	0	0	0	0	0	0	0	0	0	0	0	0	0
COPB1	1315	symbol	H. sapiens	1315	H. sapiens	0	0	0	1	1	0	0	0	0	0	0	0	0	0	0	0	0	0	0	0
CDK1	983	symbol	H. sapiens	983	H. sapiens	1	1	1	0	0	1	0	1	1	1	1	0	0	1	0	0	0	0	1	0
CDK2	1017	symbol	H. sapiens	1017	H. sapiens	1	0	1	0	0	1	0	1	1	0	0	0	0	0	0	0	0	1	1	0
CDK6	1021	symbol	H. sapiens	1021	H. sapiens	1	0	1	0	0	0	0	0	0	0	1	0	0	1	1	0	0	0	0	0
CKAP5	9793	symbol	H. sapiens	9793	H. sapiens	1	0	1	0	0	1	0	0	0	0	0	0	0	0	0	0	1	0	1	0
DDB1	1642	symbol	H. sapiens	1642	H. sapiens	1	0	1	0	0	0	0	1	1	0	1	0	0	0	0	0	0	1	0	0
POLR2A	5430	symbol	H. sapiens	5430	H. sapiens	1	1	0	0	0	0	0	0	0	0	0	0	1	0	0	0	0	1	0	0
DNM2	1785	symbol	H. sapiens	1785	H. sapiens	1	1	1	0	1	0	0	0	0	0	0	1	0	0	0	0	0	0	0	0
TRIM25	7706	symbol	H. sapiens	7706	H. sapiens	0	0	0	0	0	1	0	0	1	1	1	0	1	0	0	0	0	1	0	1
HUWE1	10075	symbol	H. sapiens	10075	H. sapiens	0	0	0	1	1	0	0	1	1	0	0	0	1	0	0	0	0	1	1	0
UHRF1	29128	symbol	H. sapiens	29128	H. sapiens	1	0	1	0	0	0	0	0	1	0	0	0	0	0	1	0	0	0	0	0
ELP1	8518	symbol	H. sapiens	8518	H. sapiens	0	0	0	0	0	0	0	0	0	0	0	0	0	0	0	0	0	0	0	0
FASN	2194	symbol	H. sapiens	2194	H. sapiens	0	0	0	0	0	0	0	0	0	0	1	0	0	1	0	0	1	0	0	1
GSTM3	2947	symbol	H. sapiens	2947	H. sapiens	0	0	0	0	0	0	0	0	0	0	0	0	0	1	0	0	0	0	0	0
GAPVD1	26130	symbol	H. sapiens	26130	H. sapiens	0	0	0	0	1	0	0	0	0	0	0	1	0	0	0	0	0	0	0	0
HSP90AB1	3326	symbol	H. sapiens	3326	H. sapiens	1	1	1	1	0	0	1	1	1	0	1	0	0	0	1	0	1	0	1	0
HDAC1	3065	symbol	H. sapiens	3065	H. sapiens	1	1	0	0	0	0	1	1	1	0	1	0	1	1	1	0	0	0	0	1
IPO11	51194	symbol	H. sapiens	51194	H. sapiens	0	0	0	0	1	0	0	0	0	0	0	0	0	0	0	0	0	0	0	0
LAMB1	3912	symbol	H. sapiens	3912	H. sapiens	0	1	0	0	0	0	1	0	0	0	0	0	0	0	1	0	0	0	0	0
LAMC1	3915	symbol	H. sapiens	3915	H. sapiens	0	1	1	0	0	0	0	0	0	0	0	0	0	0	1	0	0	0	0	0
MOB1A	55233	symbol	H. sapiens	55233	H. sapiens	0	0	0	0	0	0	0	0	0	0	0	0	0	0	0	0	0	0	0	0
NACA	4666	symbol	H. sapiens	4666	H. sapiens	0	1	0	0	0	0	0	0	0	0	0	0	0	0	1	0	0	0	0	0
FAM129B	64855	gene_synonym	H. sapiens	64855	H. sapiens	0	0	0	0	0	0	0	0	0	0	0	0	0	0	0	1	0	0	1	0
NRBP1	29959	symbol	H. sapiens	29959	H. sapiens	0	0	0	0	1	0	0	0	0	0	0	0	0	0	0	0	0	0	0	0
OAT	4942	symbol	H. sapiens	4942	H. sapiens	0	0	0	0	0	0	0	0	0	0	0	0	0	0	0	0	0	0	0	0
GIPC1	10755	symbol	H. sapiens	10755	H. sapiens	1	1	0	0	1	0	1	1	0	0	1	0	1	0	0	0	0	0	0	0
PFAS	5198	symbol	H. sapiens	5198	H. sapiens	0	0	0	0	0	0	0	0	0	0	0	0	0	0	0	0	0	0	0	0
DDX6	1656	symbol	H. sapiens	1656	H. sapiens	0	0	1	0	0	0	1	1	1	0	1	0	0	0	0	1	0	0	0	0
PCNA	5111	symbol	H. sapiens	5111	H. sapiens	1	0	0	0	0	0	0	1	1	1	0	0	0	1	0	0	0	1	1	0
PA2G4	5036	symbol	H. sapiens	5036	H. sapiens	0	0	0	1	0	0	0	0	0	0	0	0	0	0	0	0	0	0	0	0
FAM49B	51571	gene_synonym	H. sapiens	51571	H. sapiens	0	0	0	1	0	0	0	0	0	0	0	0	0	0	1	0	0	0	0	0
MTDH	92140	symbol	H. sapiens	92140	H. sapiens	0	0	0	0	0	0	1	0	0	0	0	0	1	0	0	1	0	0	0	0
RPS6KA3	6197	symbol	H. sapiens	6197	H. sapiens	1	1	0	0	0	0	0	0	0	1	0	0	0	0	0	0	0	0	0	0
RRBP1	6238	symbol	H. sapiens	6238	H. sapiens	0	0	0	0	0	0	0	0	0	0	0	0	1	0	0	0	1	0	0	0
PPP2R1A	5518	symbol	H. sapiens	5518	H. sapiens	1	1	1	0	0	1	1	0	0	1	0	0	1	0	0	0	1	0	0	0
STAT1	6772	symbol	H. sapiens	6772	H. sapiens	0	1	0	0	0	0	1	0	1	1	1	0	1	0	1	0	0	0	0	1
YKT6	10652	symbol	H. sapiens	10652	H. sapiens	0	0	0	0	1	0	1	0	0	0	0	0	0	0	0	0	1	0	0	0
TLN1	7094	symbol	H. sapiens	7094	H. sapiens	1	1	1	0	0	0	0	0	0	1	0	1	1	0	0	1	0	0	0	0
CCT7	10574	symbol	H. sapiens	10574	H. sapiens	0	0	1	0	0	0	1	0	0	0	0	0	0	0	0	0	1	0	1	0
TXNRD1	7296	symbol	H. sapiens	7296	H. sapiens	1	0	0	0	0	1	0	0	0	0	0	0	0	0	1	0	0	0	0	0
TYMS	7298	symbol	H. sapiens	7298	H. sapiens	1	0	0	0	0	0	0	1	1	0	0	0	0	0	0	0	0	0	0	0
TRIM28	10155	symbol	H. sapiens	10155	H. sapiens	0	0	0	0	0	0	0	0	1	0	1	0	0	0	1	0	0	0	1	0
TUBB	203068	symbol	H. sapiens	203068	H. sapiens	1	0	1	1	0	0	1	0	0	0	1	0	0	1	0	0	0	0	0	0
OGT	8473	symbol	H. sapiens	8473	H. sapiens	0	0	1	0	0	0	0	1	0	0	0	0	0	0	0	0	0	0	0	1
HDLBP	3069	symbol	H. sapiens	3069	H. sapiens	0	0	0	0	0	0	0	0	0	0	0	0	0	0	0	0	0	0	0	0

### Sheet: Enrichment
GroupID	Category	Term	Description	LogP	Log(q-value)	Genes	Symbols	InTerm_InList
1_Summary	Reactome Gene Sets	R-HSA-1640170	Cell Cycle	-9.44864	-5.15988	983,1017,1021,3065,3326,5111,5430,5518,7298,7533,9793,10971,203068,7296,1213,1785,29128,51719,301,1642,10755,25814,6197,7094	CDK1,CDK2,CDK6,HDAC1,HSP90AB1,PCNA,POLR2A,PPP2R1A,TYMS,YWHAH,CKAP5,YWHAQ,TUBB,TXNRD1,CLTC,DNM2,UHRF1,CAB39,ANXA1,DDB1,GIPC1,ATXN10,RPS6KA3,TLN1	24/-
1_Member	Reactome Gene Sets	R-HSA-1640170	Cell Cycle	-9.44864	-5.15988	983,1017,1021,3065,3326,5111,5430,5518,7298,7533,9793,10971,203068	CDK1,CDK2,CDK6,HDAC1,HSP90AB1,PCNA,POLR2A,PPP2R1A,TYMS,YWHAH,CKAP5,YWHAQ,TUBB	13/684
1_Member	Reactome Gene Sets	R-HSA-453279	Mitotic G1 phase and G1/S transition	-8.08994	-4.10221	983,1017,1021,3065,5111,5518,7298	CDK1,CDK2,CDK6,HDAC1,PCNA,PPP2R1A,TYMS	7/139
1_Member	Reactome Gene Sets	R-HSA-3700989	Transcriptional Regulation by TP53	-7.76332	-3.95168	983,1017,3065,5111,5430,5518,7296,7533,10971	CDK1,CDK2,HDAC1,PCNA,POLR2A,PPP2R1A,TXNRD1,YWHAH,YWHAQ	9/347
1_Member	Reactome Gene Sets	R-HSA-69278	Cell Cycle, Mitotic	-7.10578	-3.51598	983,1017,1021,3065,3326,5111,5518,7298,9793,203068	CDK1,CDK2,CDK6,HDAC1,HSP90AB1,PCNA,PPP2R1A,TYMS,CKAP5,TUBB	10/554
1_Member	Reactome Gene Sets	R-HSA-69206	G1/S Transition	-6.95356	-3.44295	983,1017,3065,5111,5518,7298	CDK1,CDK2,HDAC1,PCNA,PPP2R1A,TYMS	6/121
1_Member	GO Biological Processes	GO:0000278	mitotic cell cycle	-6.79854	-3.35487	983,1017,1021,1213,1785,5111,5518,9793,29128,203068	CDK1,CDK2,CDK6,CLTC,DNM2,PCNA,PPP2R1A,CKAP5,UHRF1,TUBB	10/598
1_Member	Reactome Gene Sets	R-HSA-1538133	G0 and Early G1	-6.71504	-3.32937	983,1017,3065,5111	CDK1,CDK2,HDAC1,PCNA	4/27
1_Member	Reactome Gene Sets	R-HSA-69205	G1/S-Specific Transcription	-6.64871	-3.31418	983,3065,5111,7298	CDK1,HDAC1,PCNA,TYMS	4/28
1_Member	GO Biological Processes	GO:1903047	mitotic cell cycle process	-5.25509	-2.28854	983,1017,1021,1785,5111,5518,9793,29128	CDK1,CDK2,CDK6,DNM2,PCNA,PPP2R1A,CKAP5,UHRF1	8/518
1_Member	GO Cellular Components	GO:1902554	serine/threonine protein kinase complex	-5.09126	-2.19072	983,1017,1021,5111,51719	CDK1,CDK2,CDK6,PCNA,CAB39	5/145
1_Member	GO Cellular Components	GO:0000307	cyclin-dependent protein kinase holoenzyme complex	-5.04812	-2.19072	983,1017,1021,5111	CDK1,CDK2,CDK6,PCNA	4/69
1_Member	GO Cellular Components	GO:1902911	protein kinase complex	-4.89713	-2.10805	983,1017,1021,5111,51719	CDK1,CDK2,CDK6,PCNA,CAB39	5/159
1_Member	GO Biological Processes	GO:0010564	regulation of cell cycle process	-4.86533	-2.10805	301,983,1017,1021,1213,1642,5518,10755,25814	ANXA1,CDK1,CDK2,CDK6,CLTC,DDB1,PPP2R1A,GIPC1,ATXN10	9/775
1_Member	GO Cellular Components	GO:0061695	transferase complex, transferring phosphorus-containing groups	-4.56386	-1.98267	983,1017,1021,5111,5430,51719	CDK1,CDK2,CDK6,PCNA,POLR2A,CAB39	6/313
1_Member	Reactome Gene Sets	R-HSA-69273	Cyclin A/B1/B2 associated events during G2/M transition	-4.51858	-1.95967	983,1017,5518	CDK1,CDK2,PPP2R1A	3/32
1_Member	GO Biological Processes	GO:0071897	DNA biosynthetic process	-4.4799	-1.95457	983,3326,5111,7298	CDK1,HSP90AB1,PCNA,TYMS	4/96
1_Member	GO Biological Processes	GO:0007098	centrosome cycle	-4.41031	-1.919	983,1017,1785,9793	CDK1,CDK2,DNM2,CKAP5	4/100
1_Member	Reactome Gene Sets	R-HSA-6804757	Regulation of TP53 Degradation	-4.39989	-1.91731	983,1017,5518	CDK1,CDK2,PPP2R1A	3/35
1_Member	Reactome Gene Sets	R-HSA-6806003	Regulation of TP53 Expression and Degradation	-4.36268	-1.90375	983,1017,5518	CDK1,CDK2,PPP2R1A	3/36
1_Member	GO Biological Processes	GO:0031023	microtubule organizing center organization	-4.18792	-1.77997	983,1017,1785,9793	CDK1,CDK2,DNM2,CKAP5	4/114
1_Member	GO Biological Processes	GO:0045740	positive regulation of DNA replication	-4.15992	-1.76879	983,1017,5111	CDK1,CDK2,PCNA	3/42
1_Member	Reactome Gene Sets	R-HSA-69231	Cyclin D associated events in G1	-4.01285	-1.64317	1017,1021,5518	CDK2,CDK6,PPP2R1A	3/47
1_Member	Reactome Gene Sets	R-HSA-69236	G1 Phase	-4.01285	-1.64317	1017,1021,5518	CDK2,CDK6,PPP2R1A	3/47
1_Member	Reactome Gene Sets	R-HSA-6791312	TP53 Regulates Transcription of Cell Cycle Genes	-3.9854	-1.63114	983,1017,5111	CDK1,CDK2,PCNA	3/48
1_Member	GO Cellular Components	GO:0098687	chromosomal region	-3.89911	-1.56938	983,1017,1642,5111,5518,9793	CDK1,CDK2,DDB1,PCNA,PPP2R1A,CKAP5	6/413
1_Member	GO Biological Processes	GO:0000086	G2/M transition of mitotic cell cycle	-3.85655	-1.53419	983,1017,1785	CDK1,CDK2,DNM2	3/53
1_Member	GO Biological Processes	GO:0044839	cell cycle G2/M phase transition	-3.73981	-1.43782	983,1017,1785	CDK1,CDK2,DNM2	3/58
1_Member	GO Biological Processes	GO:0044772	mitotic cell cycle phase transition	-3.69451	-1.40575	983,1017,1021,1785	CDK1,CDK2,CDK6,DNM2	4/153
1_Member	GO Biological Processes	GO:0051276	chromosome organization	-3.68191	-1.39747	983,1017,3326,5111,5518,29128	CDK1,CDK2,HSP90AB1,PCNA,PPP2R1A,UHRF1	6/453
1_Member	Reactome Gene Sets	R-HSA-5633007	Regulation of TP53 Activity	-3.67294	-1.39701	983,1017,3065,5518	CDK1,CDK2,HDAC1,PPP2R1A	4/155
1_Member	GO Biological Processes	GO:0044770	cell cycle phase transition	-3.56936	-1.33473	983,1017,1021,1785	CDK1,CDK2,CDK6,DNM2	4/165
1_Member	GO Cellular Components	GO:0000781	chromosome, telomeric region	-3.45359	-1.25119	983,1017,1642,5111	CDK1,CDK2,DDB1,PCNA	4/177
1_Member	GO Biological Processes	GO:0000082	G1/S transition of mitotic cell cycle	-3.25018	-1.09941	983,1017,1021	CDK1,CDK2,CDK6	3/85
1_Member	GO Biological Processes	GO:1901990	regulation of mitotic cell cycle phase transition	-3.24829	-1.09941	301,983,1017,1021,1642	ANXA1,CDK1,CDK2,CDK6,DDB1	5/357
1_Member	GO Cellular Components	GO:0005813	centrosome	-3.23848	-1.09579	983,1017,1021,1213,1785,5111,9793	CDK1,CDK2,CDK6,CLTC,DNM2,PCNA,CKAP5	7/767
1_Member	GO Biological Processes	GO:0044843	cell cycle G1/S phase transition	-3.22067	-1.08725	983,1017,1021	CDK1,CDK2,CDK6	3/87
1_Member	GO Biological Processes	GO:0000723	telomere maintenance	-2.98347	-0.909547	1017,3326,5111	CDK2,HSP90AB1,PCNA	3/105
1_Member	GO Biological Processes	GO:0010389	regulation of G2/M transition of mitotic cell cycle	-2.93661	-0.878291	983,1017,1021	CDK1,CDK2,CDK6	3/109
1_Member	GO Biological Processes	GO:0051258	protein polymerization	-2.93661	-0.878291	983,1785,9793	CDK1,DNM2,CKAP5	3/109
1_Member	Reactome Gene Sets	R-HSA-2559582	Senescence-Associated Secretory Phenotype (SASP)	-2.91385	-0.860619	1017,1021,6197	CDK2,CDK6,RPS6KA3	3/111
1_Member	GO Biological Processes	GO:0006275	regulation of DNA replication	-2.80626	-0.77035	983,1017,5111	CDK1,CDK2,PCNA	3/121
1_Member	GO Biological Processes	GO:1902749	regulation of cell cycle G2/M phase transition	-2.79603	-0.764941	983,1017,1021	CDK1,CDK2,CDK6	3/122
1_Member	GO Biological Processes	GO:1901987	regulation of cell cycle phase transition	-2.72618	-0.709262	301,983,1017,1021,1642	ANXA1,CDK1,CDK2,CDK6,DDB1	5/468
1_Member	GO Biological Processes	GO:0032200	telomere organization	-2.69834	-0.683732	1017,3326,5111	CDK2,HSP90AB1,PCNA	3/132
1_Member	GO Biological Processes	GO:0007346	regulation of mitotic cell cycle	-2.50376	-0.556477	301,983,1017,1021,1642	ANXA1,CDK1,CDK2,CDK6,DDB1	5/527
1_Member	Reactome Gene Sets	R-HSA-2262752	Cellular responses to stress	-2.43768	-0.506854	1017,1021,3326,6197,7094,7296	CDK2,CDK6,HSP90AB1,RPS6KA3,TLN1,TXNRD1	6/790
1_Member	Reactome Gene Sets	R-HSA-2559583	Cellular Senescence	-2.25417	-0.352792	1017,1021,6197	CDK2,CDK6,RPS6KA3	3/190
1_Member	GO Biological Processes	GO:0006260	DNA replication	-2.14027	-0.268152	983,1017,5111	CDK1,CDK2,PCNA	3/209
1_Member	GO Cellular Components	GO:0030496	midbody	-2.12895	-0.260147	983,1785,25814	CDK1,DNM2,ATXN10	3/211
2_Summary	Reactome Gene Sets	R-HSA-9006934	Signaling by Receptor Tyrosine Kinases	-7.26959	-3.58289	1213,1785,3065,3912,3915,5430,5518,6197,6772,10755,3326,7094,983,4666	CLTC,DNM2,HDAC1,LAMB1,LAMC1,POLR2A,PPP2R1A,RPS6KA3,STAT1,GIPC1,HSP90AB1,TLN1,CDK1,NACA	14/-
2_Member	Reactome Gene Sets	R-HSA-9006934	Signaling by Receptor Tyrosine Kinases	-7.26959	-3.58289	1213,1785,3065,3912,3915,5430,5518,6197,6772,10755	CLTC,DNM2,HDAC1,LAMB1,LAMC1,POLR2A,PPP2R1A,RPS6KA3,STAT1,GIPC1	10/532
2_Member	Reactome Gene Sets	R-HSA-373760	L1CAM interactions	-5.49304	-2.45955	1213,1785,3912,3915,6197	CLTC,DNM2,LAMB1,LAMC1,RPS6KA3	5/120
2_Member	Reactome Gene Sets	R-HSA-422475	Axon guidance	-4.19759	-1.78389	1213,1785,3326,3912,3915,6197,7094	CLTC,DNM2,HSP90AB1,LAMB1,LAMC1,RPS6KA3,TLN1	7/534
2_Member	Reactome Gene Sets	R-HSA-187037	Signaling by NTRK1 (TRKA)	-4.17315	-1.77648	1213,1785,5518,6197	CLTC,DNM2,PPP2R1A,RPS6KA3	4/115
2_Member	Reactome Gene Sets	R-HSA-9675108	Nervous system development	-4.07348	-1.68781	1213,1785,3326,3912,3915,6197,7094	CLTC,DNM2,HSP90AB1,LAMB1,LAMC1,RPS6KA3,TLN1	7/559
2_Member	Reactome Gene Sets	R-HSA-437239	Recycling pathway of L1	-3.95855	-1.61427	1213,1785,6197	CLTC,DNM2,RPS6KA3	3/49
2_Member	Reactome Gene Sets	R-HSA-166520	Signaling by NTRKs	-3.92834	-1.58897	1213,1785,5518,6197	CLTC,DNM2,PPP2R1A,RPS6KA3	4/133
2_Member	Reactome Gene Sets	R-HSA-198725	Nuclear Events (kinase and transcription factor activation)	-3.67471	-1.39701	1785,5518,6197	DNM2,PPP2R1A,RPS6KA3	3/61
2_Member	Reactome Gene Sets	R-HSA-166016	Toll Like Receptor 4 (TLR4) Cascade	-2.58256	-0.599149	1785,5518,6197	DNM2,PPP2R1A,RPS6KA3	3/145
2_Member	Reactome Gene Sets	R-HSA-168898	Toll-like Receptor Cascades	-2.38839	-0.465112	1785,5518,6197	DNM2,PPP2R1A,RPS6KA3	3/170
2_Member	GO Biological Processes	GO:0040008	regulation of growth	-2.20407	-0.313246	983,1785,4666,5518,6197	CDK1,DNM2,NACA,PPP2R1A,RPS6KA3	5/621
3_Summary	GO Biological Processes	GO:0000226	microtubule cytoskeleton organization	-5.82176	-2.55198	983,1017,1642,1785,5518,7094,9793,29128,203068,3326,1656,8473,378,1021,1213,25814,10574,3915	CDK1,CDK2,DDB1,DNM2,PPP2R1A,TLN1,CKAP5,UHRF1,TUBB,HSP90AB1,DDX6,OGT,ARF4,CDK6,CLTC,ATXN10,CCT7,LAMC1	18/-
3_Member	GO Biological Processes	GO:0000226	microtubule cytoskeleton organization	-5.82176	-2.55198	983,1017,1642,1785,5518,7094,9793,29128,203068	CDK1,CDK2,DDB1,DNM2,PPP2R1A,TLN1,CKAP5,UHRF1,TUBB	9/590
3_Member	Reactome Gene Sets	R-HSA-69275	G2/M Transition	-5.78781	-2.55198	983,1017,3326,5518,9793,203068	CDK1,CDK2,HSP90AB1,PPP2R1A,CKAP5,TUBB	6/191
3_Member	Reactome Gene Sets	R-HSA-453274	Mitotic G2-G2/M phases	-5.76157	-2.55198	983,1017,3326,5518,9793,203068	CDK1,CDK2,HSP90AB1,PPP2R1A,CKAP5,TUBB	6/193
3_Member	GO Biological Processes	GO:0140694	membraneless organelle assembly	-5.20199	-2.25565	1017,1642,1656,5518,8473,29128,203068	CDK2,DDB1,DDX6,PPP2R1A,OGT,UHRF1,TUBB	7/372
3_Member	Reactome Gene Sets	R-HSA-380259	Loss of Nlp from mitotic centrosomes	-5.04812	-2.19072	983,5518,9793,203068	CDK1,PPP2R1A,CKAP5,TUBB	4/69
3_Member	Reactome Gene Sets	R-HSA-380284	Loss of proteins required for interphase microtubule organization from the centrosome	-5.04812	-2.19072	983,5518,9793,203068	CDK1,PPP2R1A,CKAP5,TUBB	4/69
3_Member	Reactome Gene Sets	R-HSA-8854518	AURKA Activation by TPX2	-4.97438	-2.13278	983,5518,9793,203068	CDK1,PPP2R1A,CKAP5,TUBB	4/72
3_Member	Reactome Gene Sets	R-HSA-380270	Recruitment of mitotic centrosome proteins and complexes	-4.77109	-2.0734	983,5518,9793,203068	CDK1,PPP2R1A,CKAP5,TUBB	4/81
3_Member	Reactome Gene Sets	R-HSA-380287	Centrosome maturation	-4.77109	-2.0734	983,5518,9793,203068	CDK1,PPP2R1A,CKAP5,TUBB	4/81
3_Member	GO Biological Processes	GO:0007051	spindle organization	-4.73245	-2.04575	1642,5518,9793,29128,203068	DDB1,PPP2R1A,CKAP5,UHRF1,TUBB	5/172
3_Member	Reactome Gene Sets	R-HSA-2565942	Regulation of PLK1 Activity at G2/M Transition	-4.64832	-2.01688	983,5518,9793,203068	CDK1,PPP2R1A,CKAP5,TUBB	4/87
3_Member	Reactome Gene Sets	R-HSA-380320	Recruitment of NuMA to mitotic centrosomes	-4.49778	-1.95967	983,5518,9793,203068	CDK1,PPP2R1A,CKAP5,TUBB	4/95
3_Member	Reactome Gene Sets	R-HSA-5620912	Anchoring of the basal body to the plasma membrane	-4.46222	-1.95161	983,5518,9793,203068	CDK1,PPP2R1A,CKAP5,TUBB	4/97
3_Member	Reactome Gene Sets	R-HSA-5617833	Cilium Assembly	-4.40843	-1.919	378,983,5518,9793,203068	ARF4,CDK1,PPP2R1A,CKAP5,TUBB	5/201
3_Member	GO Biological Processes	GO:0051225	spindle assembly	-4.32732	-1.88365	1642,5518,29128,203068	DDB1,PPP2R1A,UHRF1,TUBB	4/105
3_Member	GO Biological Processes	GO:0051301	cell division	-4.2232	-1.79776	983,1017,1021,1213,9793,25814,203068	CDK1,CDK2,CDK6,CLTC,CKAP5,ATXN10,TUBB	7/529
3_Member	Reactome Gene Sets	R-HSA-1852241	Organelle biogenesis and maintenance	-3.61314	-1.36943	378,983,5518,9793,203068	ARF4,CDK1,PPP2R1A,CKAP5,TUBB	5/297
3_Member	GO Cellular Components	GO:0005874	microtubule	-3.49002	-1.27681	983,1213,1785,9793,10574,203068	CDK1,CLTC,DNM2,CKAP5,CCT7,TUBB	6/492
3_Member	GO Cellular Components	GO:0072686	mitotic spindle	-3.30327	-1.13508	983,1213,9793,203068	CDK1,CLTC,CKAP5,TUBB	4/194
3_Member	Reactome Gene Sets	R-HSA-68877	Mitotic Prometaphase	-3.20548	-1.07508	983,5518,9793,203068	CDK1,PPP2R1A,CKAP5,TUBB	4/206
3_Member	GO Cellular Components	GO:0005819	spindle	-2.79216	-0.763468	983,1213,9793,29128,203068	CDK1,CLTC,CKAP5,UHRF1,TUBB	5/452
3_Member	Reactome Gene Sets	R-HSA-2500257	Resolution of Sister Chromatid Cohesion	-2.72679	-0.709262	983,5518,9793	CDK1,PPP2R1A,CKAP5	3/129
3_Member	GO Biological Processes	GO:1902850	microtubule cytoskeleton organization involved in mitosis	-2.66146	-0.653727	983,9793,29128	CDK1,CKAP5,UHRF1	3/136
3_Member	GO Biological Processes	GO:0022411	cellular component disassembly	-2.5193	-0.564424	983,1213,3915,9793	CDK1,CLTC,LAMC1,CKAP5	4/317
3_Member	GO Biological Processes	GO:0007059	chromosome segregation	-2.3974	-0.470393	1642,5518,29128,203068	DDB1,PPP2R1A,UHRF1,TUBB	4/343
3_Member	Reactome Gene Sets	R-HSA-68886	M Phase	-2.14117	-0.268152	983,5518,9793,203068	CDK1,PPP2R1A,CKAP5,TUBB	4/406
3_Member	Reactome Gene Sets	R-HSA-68882	Mitotic Anaphase	-2.0529	-0.193889	983,5518,9793	CDK1,PPP2R1A,CKAP5	3/225
3_Member	Reactome Gene Sets	R-HSA-2555396	Mitotic Metaphase and Anaphase	-2.04767	-0.190271	983,5518,9793	CDK1,PPP2R1A,CKAP5	3/226
4_Summary	GO Cellular Components	GO:0034774	secretory granule lumen	-5.56902	-2.45955	47,3326,5036,10075,51571,51719,203068,1315	ACLY,HSP90AB1,PA2G4,HUWE1,CYRIB,CAB39,TUBB,COPB1	8/-
4_Member	GO Cellular Components	GO:0034774	secretory granule lumen	-5.56902	-2.45955	47,3326,5036,10075,51571,51719,203068	ACLY,HSP90AB1,PA2G4,HUWE1,CYRIB,CAB39,TUBB	7/327
4_Member	GO Cellular Components	GO:0060205	cytoplasmic vesicle lumen	-5.52561	-2.45955	47,3326,5036,10075,51571,51719,203068	ACLY,HSP90AB1,PA2G4,HUWE1,CYRIB,CAB39,TUBB	7/332
4_Member	GO Cellular Components	GO:0031983	vesicle lumen	-5.51702	-2.45955	47,3326,5036,10075,51571,51719,203068	ACLY,HSP90AB1,PA2G4,HUWE1,CYRIB,CAB39,TUBB	7/333
4_Member	GO Cellular Components	GO:0101002	ficolin-1-rich granule	-4.56929	-1.98267	47,1315,3326,10075,51719	ACLY,COPB1,HSP90AB1,HUWE1,CAB39	5/186
4_Member	Reactome Gene Sets	R-HSA-6798695	Neutrophil degranulation	-4.5477	-1.97494	47,1315,3326,5036,10075,51719,203068	ACLY,COPB1,HSP90AB1,PA2G4,HUWE1,CAB39,TUBB	7/470
4_Member	GO Cellular Components	GO:1904813	ficolin-1-rich granule lumen	-4.03253	-1.65225	47,3326,10075,51719	ACLY,HSP90AB1,HUWE1,CAB39	4/125
4_Member	GO Cellular Components	GO:0035578	azurophil granule lumen	-3.16375	-1.04818	47,5036,203068	ACLY,PA2G4,TUBB	3/91
4_Member	GO Cellular Components	GO:0005766	primary lysosome	-2.50085	-0.556477	47,5036,203068	ACLY,PA2G4,TUBB	3/155
4_Member	GO Cellular Components	GO:0042582	azurophil granule	-2.50085	-0.556477	47,5036,203068	ACLY,PA2G4,TUBB	3/155
4_Member	GO Cellular Components	GO:0005775	vacuolar lumen	-2.32597	-0.411951	47,5036,203068	ACLY,PA2G4,TUBB	3/179
5_Summary	Reactome Gene Sets	R-HSA-199991	Membrane Trafficking	-5.56076	-2.45955	378,1213,1314,1315,1785,7533,10652,10971,26130,29959,51194,10755,10075	ARF4,CLTC,COPA,COPB1,DNM2,YWHAH,YKT6,YWHAQ,GAPVD1,NRBP1,IPO11,GIPC1,HUWE1	13/-
5_Member	Reactome Gene Sets	R-HSA-199991	Membrane Trafficking	-5.56076	-2.45955	378,1213,1314,1315,1785,7533,10652,10971,26130	ARF4,CLTC,COPA,COPB1,DNM2,YWHAH,YKT6,YWHAQ,GAPVD1	9/635
5_Member	Reactome Gene Sets	R-HSA-5653656	Vesicle-mediated transport	-5.35079	-2.34078	378,1213,1314,1315,1785,7533,10652,10971,26130	ARF4,CLTC,COPA,COPB1,DNM2,YWHAH,YKT6,YWHAQ,GAPVD1	9/674
5_Member	GO Biological Processes	GO:0006888	endoplasmic reticulum to Golgi vesicle-mediated transport	-5.27414	-2.28854	378,1314,1315,10652,29959	ARF4,COPA,COPB1,YKT6,NRBP1	5/133
5_Member	GO Biological Processes	GO:0048193	Golgi vesicle transport	-4.64289	-2.01688	378,1314,1315,1785,10652,29959	ARF4,COPA,COPB1,DNM2,YKT6,NRBP1	6/303
5_Member	Reactome Gene Sets	R-HSA-6807878	COPI-mediated anterograde transport	-4.3766	-1.90738	378,1314,1315,10652	ARF4,COPA,COPB1,YKT6	4/102
5_Member	GO Cellular Components	GO:0030660	Golgi-associated vesicle membrane	-3.73981	-1.43782	1213,1314,1315	CLTC,COPA,COPB1	3/58
5_Member	Reactome Gene Sets	R-HSA-199977	ER to Golgi Anterograde Transport	-3.66227	-1.39469	378,1314,1315,10652	ARF4,COPA,COPB1,YKT6	4/156
5_Member	GO Cellular Components	GO:0030120	vesicle coat	-3.61287	-1.36943	1213,1314,1315	CLTC,COPA,COPB1	3/64
5_Member	Reactome Gene Sets	R-HSA-948021	Transport to the Golgi and subsequent modification	-3.36338	-1.18856	378,1314,1315,10652	ARF4,COPA,COPB1,YKT6	4/187
5_Member	Reactome Gene Sets	R-HSA-6811442	Intra-Golgi and retrograde Golgi-to-ER traffic	-3.22934	-1.09286	378,1314,1315,10652	ARF4,COPA,COPB1,YKT6	4/203
5_Member	GO Biological Processes	GO:0006886	intracellular protein transport	-3.11828	-1.00561	378,1213,1314,1315,7533,51194	ARF4,CLTC,COPA,COPB1,YWHAH,IPO11	6/579
5_Member	GO Cellular Components	GO:0030117	membrane coat	-3.0962	-0.997766	1213,1314,1315	CLTC,COPA,COPB1	3/96
5_Member	GO Cellular Components	GO:0048475	coated membrane	-3.0962	-0.997766	1213,1314,1315	CLTC,COPA,COPB1	3/96
5_Member	GO Cellular Components	GO:0005798	Golgi-associated vesicle	-3.08313	-0.990269	1213,1314,1315	CLTC,COPA,COPB1	3/97
5_Member	Reactome Gene Sets	R-HSA-6811434	COPI-dependent Golgi-to-ER retrograde traffic	-3.04477	-0.962836	378,1314,1315	ARF4,COPA,COPB1	3/100
5_Member	GO Cellular Components	GO:0030133	transport vesicle	-2.79637	-0.764941	1213,1314,1315,10652,10755	CLTC,COPA,COPB1,YKT6,GIPC1	5/451
5_Member	GO Cellular Components	GO:0000139	Golgi membrane	-2.68521	-0.672907	378,1314,1315,1785,10075,10652	ARF4,COPA,COPB1,DNM2,HUWE1,YKT6	6/704
5_Member	Reactome Gene Sets	R-HSA-8856688	Golgi-to-ER retrograde transport	-2.67975	-0.669741	378,1314,1315	ARF4,COPA,COPB1	3/134
5_Member	Reactome Gene Sets	R-HSA-446203	Asparagine N-linked glycosylation	-2.54404	-0.580524	378,1314,1315,10652	ARF4,COPA,COPB1,YKT6	4/312
5_Member	GO Cellular Components	GO:0030135	coated vesicle	-2.49019	-0.547779	1213,1314,1315,1785	CLTC,COPA,COPB1,DNM2	4/323
5_Member	GO Cellular Components	GO:0030662	coated vesicle membrane	-2.15172	-0.276252	1213,1314,1315	CLTC,COPA,COPB1	3/207
6_Summary	Reactome Gene Sets	R-HSA-75035	Chk1/Chk2(Cds1) mediated inactivation of Cyclin B:Cdk1 complex	-5.54616	-2.45955	983,7533,10971,1017,5518,9793,7296,7706	CDK1,YWHAH,YWHAQ,CDK2,PPP2R1A,CKAP5,TXNRD1,TRIM25	8/-
6_Member	Reactome Gene Sets	R-HSA-75035	Chk1/Chk2(Cds1) mediated inactivation of Cyclin B:Cdk1 complex	-5.54616	-2.45955	983,7533,10971	CDK1,YWHAH,YWHAQ	3/15
6_Member	Reactome Gene Sets	R-HSA-69620	Cell Cycle Checkpoints	-4.79255	-2.0734	983,1017,5518,7533,9793,10971	CDK1,CDK2,PPP2R1A,YWHAH,CKAP5,YWHAQ	6/285
6_Member	Reactome Gene Sets	R-HSA-69481	G2/M Checkpoints	-3.66227	-1.39469	983,1017,7533,10971	CDK1,CDK2,YWHAH,YWHAQ	4/156
6_Member	Reactome Gene Sets	R-HSA-5628897	TP53 Regulates Metabolic Genes	-3.29583	-1.13091	7296,7533,10971	TXNRD1,YWHAH,YWHAQ	3/82
6_Member	Reactome Gene Sets	R-HSA-69473	G2/M DNA damage checkpoint	-3.0962	-0.997766	983,7533,10971	CDK1,YWHAH,YWHAQ	3/96
6_Member	Reactome Gene Sets	R-HSA-9692914	SARS-CoV-1-host interactions	-3.0962	-0.997766	7533,7706,10971	YWHAH,TRIM25,YWHAQ	3/96
6_Member	Reactome Gene Sets	R-HSA-9678108	SARS-CoV-1 Infection	-2.60826	-0.618351	7533,7706,10971	YWHAH,TRIM25,YWHAQ	3/142
6_Member	Reactome Gene Sets	R-HSA-195258	RHO GTPase Effectors	-2.47586	-0.541013	5518,7533,9793,10971	PPP2R1A,YWHAH,CKAP5,YWHAQ	4/326
7_Summary	GO Cellular Components	GO:0044297	cell body	-5.05416	-2.19072	824,3065,3326,5518,10574,10652,25814,203068,378,6772,10755,1656,3912,92140	CAPN2,HDAC1,HSP90AB1,PPP2R1A,CCT7,YKT6,ATXN10,TUBB,ARF4,STAT1,GIPC1,DDX6,LAMB1,MTDH	14/-
7_Member	GO Cellular Components	GO:0044297	cell body	-5.05416	-2.19072	824,3065,3326,5518,10574,10652,25814,203068	CAPN2,HDAC1,HSP90AB1,PPP2R1A,CCT7,YKT6,ATXN10,TUBB	8/552
7_Member	GO Cellular Components	GO:0030425	dendrite	-4.65611	-2.01688	378,824,3326,5518,6772,10652,10755,25814	ARF4,CAPN2,HSP90AB1,PPP2R1A,STAT1,YKT6,GIPC1,ATXN10	8/627
7_Member	GO Cellular Components	GO:0097447	dendritic tree	-4.64624	-2.01688	378,824,3326,5518,6772,10652,10755,25814	ARF4,CAPN2,HSP90AB1,PPP2R1A,STAT1,YKT6,GIPC1,ATXN10	8/629
7_Member	GO Cellular Components	GO:0043025	neuronal cell body	-3.5184	-1.30151	824,3065,3326,5518,10652,25814	CAPN2,HDAC1,HSP90AB1,PPP2R1A,YKT6,ATXN10	6/486
7_Member	GO Cellular Components	GO:0048471	perinuclear region of cytoplasm	-3.33433	-1.16284	824,1656,3326,3912,6772,25814,92140	CAPN2,DDX6,HSP90AB1,LAMB1,STAT1,ATXN10,MTDH	7/739
8_Summary	GO Biological Processes	GO:0048511	rhythmic process	-4.93444	-2.112	983,1642,3065,5111,8473,10075,3326,10755,1017,1656,7298	CDK1,DDB1,HDAC1,PCNA,OGT,HUWE1,HSP90AB1,GIPC1,CDK2,DDX6,TYMS	11/-
8_Member	GO Biological Processes	GO:0048511	rhythmic process	-4.93444	-2.112	983,1642,3065,5111,8473,10075	CDK1,DDB1,HDAC1,PCNA,OGT,HUWE1	6/269
8_Member	GO Biological Processes	GO:0032435	negative regulation of proteasomal ubiquitin-dependent protein catabolic process	-3.95855	-1.61427	3326,8473,10755	HSP90AB1,OGT,GIPC1	3/49
8_Member	GO Biological Processes	GO:0032434	regulation of proteasomal ubiquitin-dependent protein catabolic process	-3.85447	-1.53419	1017,3326,8473,10755	CDK2,HSP90AB1,OGT,GIPC1	4/139
8_Member	GO Biological Processes	GO:0032922	circadian regulation of gene expression	-3.55399	-1.33341	3065,8473,10075	HDAC1,OGT,HUWE1	3/67
8_Member	GO Biological Processes	GO:1901799	negative regulation of proteasomal protein catabolic process	-3.55399	-1.33341	3326,8473,10755	HSP90AB1,OGT,GIPC1	3/67
8_Member	GO Biological Processes	GO:2000059	negative regulation of ubiquitin-dependent protein catabolic process	-3.55399	-1.33341	3326,8473,10755	HSP90AB1,OGT,GIPC1	3/67
8_Member	GO Biological Processes	GO:2000058	regulation of ubiquitin-dependent protein catabolic process	-3.44433	-1.24547	1017,3326,8473,10755	CDK2,HSP90AB1,OGT,GIPC1	4/178
8_Member	GO Biological Processes	GO:0017015	regulation of transforming growth factor beta receptor signaling pathway	-3.41686	-1.22501	3065,3326,8473,10755	HDAC1,HSP90AB1,OGT,GIPC1	4/181
8_Member	GO Biological Processes	GO:1903844	regulation of cellular response to transforming growth factor beta stimulus	-3.38989	-1.20493	3065,3326,8473,10755	HDAC1,HSP90AB1,OGT,GIPC1	4/184
8_Member	GO Biological Processes	GO:1903051	negative regulation of proteolysis involved in protein catabolic process	-3.23534	-1.09579	3326,8473,10755	HSP90AB1,OGT,GIPC1	3/86
8_Member	GO Biological Processes	GO:0061136	regulation of proteasomal protein catabolic process	-3.182	-1.06055	1017,3326,8473,10755	CDK2,HSP90AB1,OGT,GIPC1	4/209
8_Member	GO Biological Processes	GO:0042176	regulation of protein catabolic process	-3.11091	-1.00112	1017,1642,3326,8473,10755	CDK2,DDB1,HSP90AB1,OGT,GIPC1	5/383
8_Member	GO Biological Processes	GO:1903050	regulation of proteolysis involved in protein catabolic process	-2.90639	-0.859389	1017,3326,8473,10755	CDK2,HSP90AB1,OGT,GIPC1	4/248
8_Member	GO Biological Processes	GO:0042177	negative regulation of protein catabolic process	-2.74616	-0.72221	3326,8473,10755	HSP90AB1,OGT,GIPC1	3/127
8_Member	GO Biological Processes	GO:0007623	circadian rhythm	-2.62572	-0.631424	3065,8473,10075	HDAC1,OGT,HUWE1	3/140
8_Member	GO Biological Processes	GO:0045861	negative regulation of proteolysis	-2.53283	-0.572448	3326,8473,10755	HSP90AB1,OGT,GIPC1	3/151
8_Member	GO Biological Processes	GO:0090092	regulation of transmembrane receptor protein serine/threonine kinase signaling pathway	-2.45231	-0.519574	3065,3326,8473,10755	HDAC1,HSP90AB1,OGT,GIPC1	4/331
8_Member	GO Biological Processes	GO:0090287	regulation of cellular response to growth factor stimulus	-2.22117	-0.32334	3065,3326,8473,10755	HDAC1,HSP90AB1,OGT,GIPC1	4/385
8_Member	GO Biological Processes	GO:0031396	regulation of protein ubiquitination	-2.19274	-0.305183	3326,8473,10075	HSP90AB1,OGT,HUWE1	3/200
8_Member	GO Biological Processes	GO:0030162	regulation of proteolysis	-2.16729	-0.290151	1017,3326,8473,10755	CDK2,HSP90AB1,OGT,GIPC1	4/399
8_Member	GO Biological Processes	GO:0051248	negative regulation of protein metabolic process	-2.07673	-0.212851	1656,3326,7298,8473,10755	DDX6,HSP90AB1,TYMS,OGT,GIPC1	5/667
9_Summary	GO Biological Processes	GO:0006259	DNA metabolic process	-4.92364	-2.112	983,1017,1642,3326,5111,7298,10075,10155,29128,1656,3065,6772,7706,824	CDK1,CDK2,DDB1,HSP90AB1,PCNA,TYMS,HUWE1,TRIM28,UHRF1,DDX6,HDAC1,STAT1,TRIM25,CAPN2	14/-
9_Member	GO Biological Processes	GO:0006259	DNA metabolic process	-4.92364	-2.112	983,1017,1642,3326,5111,7298,10075,10155,29128	CDK1,CDK2,DDB1,HSP90AB1,PCNA,TYMS,HUWE1,TRIM28,UHRF1	9/762
9_Member	GO Cellular Components	GO:0000792	heterochromatin	-4.68823	-2.01688	1656,3065,10155,29128	DDX6,HDAC1,TRIM28,UHRF1	4/85
9_Member	GO Biological Processes	GO:0006281	DNA repair	-4.17729	-1.77648	983,1017,1642,5111,10075,10155,29128	CDK1,CDK2,DDB1,PCNA,HUWE1,TRIM28,UHRF1	7/538
9_Member	GO Biological Processes	GO:0050792	regulation of viral process	-3.83059	-1.51496	1642,6772,7706,10155	DDB1,STAT1,TRIM25,TRIM28	4/141
9_Member	GO Biological Processes	GO:0006338	chromatin remodeling	-3.47526	-1.26568	983,1017,1642,3065,10075,10155,29128	CDK1,CDK2,DDB1,HDAC1,HUWE1,TRIM28,UHRF1	7/700
9_Member	GO Biological Processes	GO:1903900	regulation of viral life cycle	-2.86963	-0.828836	1642,7706,10155	DDB1,TRIM25,TRIM28	3/115
9_Member	GO Biological Processes	GO:0051603	proteolysis involved in protein catabolic process	-2.59487	-0.609299	824,1642,7706,10075,10155,29128	CAPN2,DDB1,TRIM25,HUWE1,TRIM28,UHRF1	6/734
9_Member	GO Biological Processes	GO:0040029	epigenetic regulation of gene expression	-2.55909	-0.582624	1642,3065,10155,29128	DDB1,HDAC1,TRIM28,UHRF1	4/309
9_Member	GO Biological Processes	GO:0031507	heterochromatin formation	-2.50085	-0.556477	3065,10155,29128	HDAC1,TRIM28,UHRF1	3/155
9_Member	Reactome Gene Sets	R-HSA-3108232	SUMO E3 ligases SUMOylate target proteins	-2.29931	-0.39076	3065,5111,10155	HDAC1,PCNA,TRIM28	3/183
9_Member	Reactome Gene Sets	R-HSA-2990846	SUMOylation	-2.2605	-0.357346	3065,5111,10155	HDAC1,PCNA,TRIM28	3/189
9_Member	GO Biological Processes	GO:0006511	ubiquitin-dependent protein catabolic process	-2.24215	-0.342553	1642,7706,10075,10155,29128	DDB1,TRIM25,HUWE1,TRIM28,UHRF1	5/608
9_Member	GO Biological Processes	GO:0019941	modification-dependent protein catabolic process	-2.20986	-0.313798	1642,7706,10075,10155,29128	DDB1,TRIM25,HUWE1,TRIM28,UHRF1	5/619
9_Member	GO Biological Processes	GO:0043632	modification-dependent macromolecule catabolic process	-2.19255	-0.305183	1642,7706,10075,10155,29128	DDB1,TRIM25,HUWE1,TRIM28,UHRF1	5/625
9_Member	GO Biological Processes	GO:0045814	negative regulation of gene expression, epigenetic	-2.16911	-0.290276	3065,10155,29128	HDAC1,TRIM28,UHRF1	3/204
9_Member	GO Biological Processes	GO:0043161	proteasome-mediated ubiquitin-dependent protein catabolic process	-2.08693	-0.22141	1642,7706,10075,10155	DDB1,TRIM25,HUWE1,TRIM28	4/421
10_Summary	Reactome Gene Sets	R-HSA-9833482	PKR-mediated signaling	-4.88092	-2.10805	983,5518,6772,7706,824,7094,5111,51719,301,6197	CDK1,PPP2R1A,STAT1,TRIM25,CAPN2,TLN1,PCNA,CAB39,ANXA1,RPS6KA3	10/-
10_Member	Reactome Gene Sets	R-HSA-9833482	PKR-mediated signaling	-4.88092	-2.10805	983,5518,6772,7706	CDK1,PPP2R1A,STAT1,TRIM25	4/76
10_Member	Reactome Gene Sets	R-HSA-9860927	Turbulent (oscillatory, disturbed) flow shear stress activates signaling by PIEZO1 and integrins in endothelial cells	-4.60437	-1.99166	824,5518,6772	CAPN2,PPP2R1A,STAT1	3/30
10_Member	Reactome Gene Sets	R-HSA-9860931	Response of endothelial cells to shear stress	-4.51585	-1.95967	824,5518,6772,7094	CAPN2,PPP2R1A,STAT1,TLN1	4/94
10_Member	GO Biological Processes	GO:0042542	response to hydrogen peroxide	-4.36	-1.90375	824,983,5111,6772	CAPN2,CDK1,PCNA,STAT1	4/103
10_Member	Reactome Gene Sets	R-HSA-9855142	Cellular responses to mechanical stimuli	-4.34358	-1.89366	824,5518,6772,7094	CAPN2,PPP2R1A,STAT1,TLN1	4/104
10_Member	Reactome Gene Sets	R-HSA-1169410	Antiviral mechanism by IFN-stimulated genes	-3.72744	-1.4299	983,5518,6772,7706	CDK1,PPP2R1A,STAT1,TRIM25	4/150
10_Member	GO Biological Processes	GO:0000302	response to reactive oxygen species	-3.42596	-1.23062	824,983,5111,6772	CAPN2,CDK1,PCNA,STAT1	4/180
10_Member	GO Biological Processes	GO:0006979	response to oxidative stress	-3.0907	-0.995066	824,983,5111,6772,7706	CAPN2,CDK1,PCNA,STAT1,TRIM25	5/387
10_Member	Reactome Gene Sets	R-HSA-913531	Interferon Signaling	-2.7364	-0.714804	983,5518,6772,7706	CDK1,PPP2R1A,STAT1,TRIM25	4/276
10_Member	GO Biological Processes	GO:0062197	cellular response to chemical stress	-2.61574	-0.623643	983,5111,7706,51719	CDK1,PCNA,TRIM25,CAB39	4/298
10_Member	Reactome Gene Sets	R-HSA-1280215	Cytokine Signaling in Immune system	-2.47567	-0.541013	301,983,5518,6197,6772,7706	ANXA1,CDK1,PPP2R1A,RPS6KA3,STAT1,TRIM25	6/776
11_Summary	Reactome Gene Sets	R-HSA-9679506	SARS-CoV Infections	-4.87381	-2.10805	3065,3326,6772,7533,7706,10971,203068,983,1642,1656,824,2194,10755,1021,10155	HDAC1,HSP90AB1,STAT1,YWHAH,TRIM25,YWHAQ,TUBB,CDK1,DDB1,DDX6,CAPN2,FASN,GIPC1,CDK6,TRIM28	15/-
11_Member	Reactome Gene Sets	R-HSA-9679506	SARS-CoV Infections	-4.87381	-2.10805	3065,3326,6772,7533,7706,10971,203068	HDAC1,HSP90AB1,STAT1,YWHAH,TRIM25,YWHAQ,TUBB	7/418
11_Member	GO Biological Processes	GO:0019058	viral life cycle	-4.49256	-1.95967	983,1642,1656,3326,7706	CDK1,DDB1,DDX6,HSP90AB1,TRIM25	5/193
11_Member	Reactome Gene Sets	R-HSA-9705683	SARS-CoV-2-host interactions	-4.38795	-1.9121	3326,6772,7533,7706,10971	HSP90AB1,STAT1,YWHAH,TRIM25,YWHAQ	5/203
11_Member	GO Biological Processes	GO:0016032	viral process	-3.76779	-1.45675	983,1642,1656,3326,7706	CDK1,DDB1,DDX6,HSP90AB1,TRIM25	5/275
11_Member	GO Biological Processes	GO:0051701	biological process involved in interaction with host	-3.62029	-1.36943	983,1642,3326,7706	CDK1,DDB1,HSP90AB1,TRIM25	4/160
11_Member	Reactome Gene Sets	R-HSA-9694516	SARS-CoV-2 Infection	-3.57314	-1.33473	3326,6772,7533,7706,10971	HSP90AB1,STAT1,YWHAH,TRIM25,YWHAQ	5/303
11_Member	GO Biological Processes	GO:0044403	biological process involved in symbiotic interaction	-3.25358	-1.09941	983,1642,3326,7706	CDK1,DDB1,HSP90AB1,TRIM25	4/200
11_Member	GO Biological Processes	GO:0071345	cellular response to cytokine stimulus	-3.17578	-1.05728	824,1642,2194,3326,6772,7706,10755	CAPN2,DDB1,FASN,HSP90AB1,STAT1,TRIM25,GIPC1	7/786
11_Member	Reactome Gene Sets	R-HSA-9705671	SARS-CoV-2 activates/modulates innate and adaptive immune responses	-2.76585	-0.739536	3326,6772,7706	HSP90AB1,STAT1,TRIM25	3/125
11_Member	GO Biological Processes	GO:0009615	response to virus	-2.10117	-0.23401	1021,6772,7706,10155	CDK6,STAT1,TRIM25,TRIM28	4/417
12_Summary	GO Cellular Components	GO:0005925	focal adhesion	-4.84056	-2.09586	118,301,824,1213,1785,7094,10971,26130	ADD1,ANXA1,CAPN2,CLTC,DNM2,TLN1,YWHAQ,GAPVD1	8/-
12_Member	GO Cellular Components	GO:0005925	focal adhesion	-4.84056	-2.09586	118,301,824,1213,1785,7094,10971	ADD1,ANXA1,CAPN2,CLTC,DNM2,TLN1,YWHAQ	7/423
12_Member	GO Cellular Components	GO:0030055	cell-substrate junction	-4.77532	-2.0734	118,301,824,1213,1785,7094,10971	ADD1,ANXA1,CAPN2,CLTC,DNM2,TLN1,YWHAQ	7/433
12_Member	Reactome Gene Sets	R-HSA-8856828	Clathrin-mediated endocytosis	-2.57412	-0.594987	1213,1785,26130	CLTC,DNM2,GAPVD1	3/146
12_Member	GO Biological Processes	GO:0006897	endocytosis	-2.55018	-0.582624	301,824,1213,1785,26130	ANXA1,CAPN2,CLTC,DNM2,GAPVD1	5/514
13_Summary	Reactome Gene Sets	R-HSA-5663202	Diseases of signal transduction by growth factor receptors and second messengers	-4.65585	-2.01688	1213,3065,5430,5518,6238,6772,7094,7706,10075,92140,10755	CLTC,HDAC1,POLR2A,PPP2R1A,RRBP1,STAT1,TLN1,TRIM25,HUWE1,MTDH,GIPC1	11/-
13_Member	Reactome Gene Sets	R-HSA-5663202	Diseases of signal transduction by growth factor receptors and second messengers	-4.65585	-2.01688	1213,3065,5430,5518,6238,6772,7094	CLTC,HDAC1,POLR2A,PPP2R1A,RRBP1,STAT1,TLN1	7/452
13_Member	Reactome Gene Sets	R-HSA-9700206	Signaling by ALK in cancer	-4.59023	-1.99166	1213,3065,6238,6772	CLTC,HDAC1,RRBP1,STAT1	4/90
13_Member	Reactome Gene Sets	R-HSA-9725370	Signaling by ALK fusions and activated point mutants	-4.59023	-1.99166	1213,3065,6238,6772	CLTC,HDAC1,RRBP1,STAT1	4/90
13_Member	GO Biological Processes	GO:0043122	regulation of canonical NF-kappaB signal transduction	-3.39137	-1.20493	3065,6772,7706,10075,92140	HDAC1,STAT1,TRIM25,HUWE1,MTDH	5/332
13_Member	GO Biological Processes	GO:0043124	negative regulation of canonical NF-kappaB signal transduction	-2.93661	-0.878291	3065,6772,10075	HDAC1,STAT1,HUWE1	3/109
13_Member	Reactome Gene Sets	R-HSA-9006936	Signaling by TGFB family members	-2.47744	-0.541013	3065,6772,10755	HDAC1,STAT1,GIPC1	3/158
14_Summary	GO Biological Processes	GO:0030855	epithelial cell differentiation	-4.49772	-1.95967	301,983,1021,2194,2947,3065,5111,203068	ANXA1,CDK1,CDK6,FASN,GSTM3,HDAC1,PCNA,TUBB	8/-
14_Member	GO Biological Processes	GO:0030855	epithelial cell differentiation	-4.49772	-1.95967	301,983,1021,2194,2947,3065,5111,203068	ANXA1,CDK1,CDK6,FASN,GSTM3,HDAC1,PCNA,TUBB	8/660
14_Member	GO Biological Processes	GO:0002064	epithelial cell development	-2.18086	-0.300334	1021,2194,2947	CDK6,FASN,GSTM3	3/202
15_Summary	Reactome Gene Sets	R-HSA-9824439	Bacterial Infection Pathways	-4.46222	-1.95161	3326,3912,3915,7296,301,3065,1021,6772,29128,824,51571,4666,10155	HSP90AB1,LAMB1,LAMC1,TXNRD1,ANXA1,HDAC1,CDK6,STAT1,UHRF1,CAPN2,CYRIB,NACA,TRIM28	13/-
15_Member	Reactome Gene Sets	R-HSA-9824439	Bacterial Infection Pathways	-4.46222	-1.95161	3326,3912,3915,7296	HSP90AB1,LAMB1,LAMC1,TXNRD1	4/97
15_Member	Reactome Gene Sets	R-HSA-9925563	Developmental Lineage of Pancreatic Ductal Cells	-3.9854	-1.63114	301,3912,3915	ANXA1,LAMB1,LAMC1	3/48
15_Member	Reactome Gene Sets	R-HSA-9820448	Developmental Cell Lineages of the Exocrine Pancreas	-3.2652	-1.10354	301,3912,3915	ANXA1,LAMB1,LAMC1	3/84
15_Member	GO Biological Processes	GO:0007492	endoderm development	-3.23534	-1.09579	3065,3912,3915	HDAC1,LAMB1,LAMC1	3/86
15_Member	GO Biological Processes	GO:0050678	regulation of epithelial cell proliferation	-2.95095	-0.879676	1021,3912,3915,6772,29128	CDK6,LAMB1,LAMC1,STAT1,UHRF1	5/416
15_Member	Reactome Gene Sets	R-HSA-9734767	Developmental Cell Lineages	-2.65242	-0.646957	301,3912,3915	ANXA1,LAMB1,LAMC1	3/137
15_Member	Reactome Gene Sets	R-HSA-1474228	Degradation of the extracellular matrix	-2.64345	-0.640244	824,3912,3915	CAPN2,LAMB1,LAMC1	3/138
15_Member	GO Biological Processes	GO:0045785	positive regulation of cell adhesion	-2.55381	-0.582624	301,1021,3912,3915,51571	ANXA1,CDK6,LAMB1,LAMC1,CYRIB	5/513
15_Member	GO Biological Processes	GO:0051147	regulation of muscle cell differentiation	-2.39554	-0.470393	3912,3915,4666	LAMB1,LAMC1,NACA	3/169
15_Member	GO Biological Processes	GO:0007565	female pregnancy	-2.31256	-0.40163	824,3912,10155	CAPN2,LAMB1,TRIM28	3/181
15_Member	GO Biological Processes	GO:0021543	pallium development	-2.18678	-0.302852	1021,3065,3912	CDK6,HDAC1,LAMB1	3/201
15_Member	GO Biological Processes	GO:0044703	multi-organism reproductive process	-2.18678	-0.302852	824,3912,10155	CAPN2,LAMB1,TRIM28	3/201
15_Member	GO Biological Processes	GO:0044706	multi-multicellular organism process	-2.12895	-0.260147	824,3912,10155	CAPN2,LAMB1,TRIM28	3/211
16_Summary	GO Cellular Components	GO:0005912	adherens junction	-4.43955	-1.93612	118,301,1656,7094,64855,7533,92140	ADD1,ANXA1,DDX6,TLN1,NIBAN2,YWHAH,MTDH	7/-
16_Member	GO Cellular Components	GO:0005912	adherens junction	-4.43955	-1.93612	118,301,1656,7094,64855	ADD1,ANXA1,DDX6,TLN1,NIBAN2	5/198
16_Member	GO Cellular Components	GO:0005911	cell-cell junction	-4.21292	-1.79339	118,301,1656,7094,7533,64855,92140	ADD1,ANXA1,DDX6,TLN1,YWHAH,NIBAN2,MTDH	7/531
17_Summary	Reactome Gene Sets	R-HSA-194315	Signaling by Rho GTPases	-4.30873	-1.87123	1213,3326,5518,7533,9793,10574,10652,10971,2194,6238	CLTC,HSP90AB1,PPP2R1A,YWHAH,CKAP5,CCT7,YKT6,YWHAQ,FASN,RRBP1	10/-
17_Member	Reactome Gene Sets	R-HSA-194315	Signaling by Rho GTPases	-4.30873	-1.87123	1213,3326,5518,7533,9793,10574,10652,10971	CLTC,HSP90AB1,PPP2R1A,YWHAH,CKAP5,CCT7,YKT6,YWHAQ	8/702
17_Member	Reactome Gene Sets	R-HSA-9716542	Signaling by Rho GTPases, Miro GTPases and RHOBTB3	-4.24013	-1.8087	1213,3326,5518,7533,9793,10574,10652,10971	CLTC,HSP90AB1,PPP2R1A,YWHAH,CKAP5,CCT7,YKT6,YWHAQ	8/718
17_Member	GO Cellular Components	GO:0042470	melanosome	-2.90264	-0.859389	1213,2194,3326	CLTC,FASN,HSP90AB1	3/112
17_Member	GO Cellular Components	GO:0048770	pigment granule	-2.90264	-0.859389	1213,2194,3326	CLTC,FASN,HSP90AB1	3/112
17_Member	GO Biological Processes	GO:0001649	osteoblast differentiation	-2.55743	-0.582624	1213,2194,6238	CLTC,FASN,RRBP1	3/148
17_Member	Reactome Gene Sets	R-HSA-9012999	RHO GTPase cycle	-2.00468	-0.155248	1213,3326,10574,10652	CLTC,HSP90AB1,CCT7,YKT6	4/445
18_Summary	Reactome Gene Sets	R-HSA-73893	DNA Damage Bypass	-3.9854	-1.63114	1642,5111,7706,10075,5430,1017	DDB1,PCNA,TRIM25,HUWE1,POLR2A,CDK2	6/-
18_Member	Reactome Gene Sets	R-HSA-73893	DNA Damage Bypass	-3.9854	-1.63114	1642,5111,7706	DDB1,PCNA,TRIM25	3/48
18_Member	GO Biological Processes	GO:0006284	base-excision repair	-3.90651	-1.57199	1642,5111,10075	DDB1,PCNA,HUWE1	3/51
18_Member	Reactome Gene Sets	R-HSA-6782210	Gap-filling DNA repair synthesis and ligation in TC-NER	-3.63314	-1.37129	1642,5111,5430	DDB1,PCNA,POLR2A	3/63
18_Member	Reactome Gene Sets	R-HSA-6782135	Dual incision in TC-NER	-3.61287	-1.36943	1642,5111,5430	DDB1,PCNA,POLR2A	3/64
18_Member	Reactome Gene Sets	R-HSA-73894	DNA Repair	-3.37949	-1.19794	1017,1642,5111,5430,7706	CDK2,DDB1,PCNA,POLR2A,TRIM25	5/334
18_Member	Reactome Gene Sets	R-HSA-6781827	Transcription-Coupled Nucleotide Excision Repair (TC-NER)	-3.37595	-1.19778	1642,5111,5430	DDB1,PCNA,POLR2A	3/77
18_Member	Reactome Gene Sets	R-HSA-5696398	Nucleotide Excision Repair	-2.93661	-0.878291	1642,5111,5430	DDB1,PCNA,POLR2A	3/109
18_Member	Reactome Gene Sets	R-HSA-157579	Telomere Maintenance	-2.90264	-0.859389	1017,5111,5430	CDK2,PCNA,POLR2A	3/112
18_Member	Reactome Gene Sets	R-HSA-73886	Chromosome Maintenance	-2.62572	-0.631424	1017,5111,5430	CDK2,PCNA,POLR2A	3/140
19_Summary	GO Biological Processes	GO:0051054	positive regulation of DNA metabolic process	-3.71004	-1.41691	983,1017,5111,10155,10574,64855,301,9793,3326,10075	CDK1,CDK2,PCNA,TRIM28,CCT7,NIBAN2,ANXA1,CKAP5,HSP90AB1,HUWE1	10/-
19_Member	GO Biological Processes	GO:0051054	positive regulation of DNA metabolic process	-3.71004	-1.41691	983,1017,5111,10155,10574	CDK1,CDK2,PCNA,TRIM28,CCT7	5/283
19_Member	GO Biological Processes	GO:0051052	regulation of DNA metabolic process	-3.46204	-1.25606	983,1017,5111,10155,10574,64855	CDK1,CDK2,PCNA,TRIM28,CCT7,NIBAN2	6/498
19_Member	GO Biological Processes	GO:2000278	regulation of DNA biosynthetic process	-3.25018	-1.09941	5111,10574,64855	PCNA,CCT7,NIBAN2	3/85
19_Member	GO Biological Processes	GO:1900182	positive regulation of protein localization to nucleus	-3.04477	-0.962836	983,10155,10574	CDK1,TRIM28,CCT7	3/100
19_Member	GO Biological Processes	GO:2001252	positive regulation of chromosome organization	-2.98347	-0.909547	983,1017,10574	CDK1,CDK2,CCT7	3/105
19_Member	GO Biological Processes	GO:0010638	positive regulation of organelle organization	-2.55018	-0.582624	301,983,1017,9793,10574	ANXA1,CDK1,CDK2,CKAP5,CCT7	5/514
19_Member	GO Biological Processes	GO:1903829	positive regulation of protein localization	-2.52145	-0.564424	983,3326,10075,10155,10574	CDK1,HSP90AB1,HUWE1,TRIM28,CCT7	5/522
19_Member	GO Biological Processes	GO:1900180	regulation of protein localization to nucleus	-2.47744	-0.541013	983,10155,10574	CDK1,TRIM28,CCT7	3/158
20_Summary	GO Biological Processes	GO:0007584	response to nutrient	-3.63067	-1.37129	2194,6772,7706,8473,3065	FASN,STAT1,TRIM25,OGT,HDAC1	5/-
20_Member	GO Biological Processes	GO:0007584	response to nutrient	-3.63067	-1.37129	2194,6772,7706,8473	FASN,STAT1,TRIM25,OGT	4/159
20_Member	GO Biological Processes	GO:0051851	host-mediated perturbation of symbiont process	-2.92517	-0.869407	2194,3065,7706	FASN,HDAC1,TRIM25	3/110
20_Member	GO Biological Processes	GO:0035821	modulation of process of another organism	-2.827	-0.788661	2194,3065,7706	FASN,HDAC1,TRIM25	3/119
